# *Cis*-regulation of gene expression between sexes and life stages in *Rumex hastatulus*

**DOI:** 10.1101/2025.06.16.659834

**Authors:** Meng Yuan, Bianca M. Sacchi, Baharul I. Choudhury, Spencer C. H. Barrett, John R. Stinchcombe, Stephen I. Wright

## Abstract

The potential for conflict between sexes and life stages while sharing predominantly the same genome has important evolutionary consequences. In dioecious angiosperms, genes beneficial for the haploid pollen stage may reduce the fitness of diploid offspring of both males and females. However, we still lack an understanding of the extent of shared genetic architecture for gene expression between the sexes or life stages in plants, a key component for predicting the potential for conflict. We performed expression quantitative trait loci (eQTL) mapping to test if standing variation affects sexes and life stages differently using a population sample of the dioecious outcrossing plant *Rumex hastatulus*. We compared effect sizes and allele frequencies of *cis*-eQTLs in male and female leaf tissues and pollen and tested for genotype-by-sex interactions for gene expression. We found stronger shared genetic architecture between sexes than between life stages, suggesting greater potential for ongoing sexual conflict in leaves, which have been shown to be sexually dimorphic in earlier studies. In contrast, conflict over optimal gene expression between pollen and leaves may be easily resolved due to their distinct genetic architectures. Additionally, our burden of rare allele test suggested a signature of stabilizing selection against extreme gene expression in leaves. Our study highlights the use of eQTLs to investigate selection on gene expression and the evolution of conflict between sexes and life stages in dioecious species.
