## Supplementary Tables for "*Cis*-regulation of gene expression between sexes and life stages in *Rumex hastatulus*"

### Sheet: S1
Table S1. DNA and RNA samples of Rumex hastatulus used in this study.
Sample	Number of Reads	Tissue	Sex	Description	Accession	SRA
10aMLD	70,401,053	leaf	male	DNA	SAMN20804082	SRR15988589
10bFLD	73,982,852	leaf	female	DNA	SAMN20803999	SRR15988723
11aMLD	65,271,710	leaf	male	DNA	SAMN20804083	SRR15988588
11bFLD	71,665,827	leaf	female	DNA	SAMN20804000	SRR15988722
12cFLD	81,704,991	leaf	female	DNA	SAMN20804001	SRR15988659
12fMLD	71,585,739	leaf	male	DNA	SAMN20804084	SRR15988587
13aMLD	75,833,953	leaf	male	DNA	SAMN20804085	SRR15988586
13bFLD	66,739,339	leaf	female	DNA	SAMN20804002	SRR15988648
14eMLD	78,433,350	leaf	male	DNA	SAMN20804086	SRR15988585
15aFLD	88,888,320	leaf	female	DNA	SAMN20804003	SRR15988637
15dMLD	79,907,220	leaf	male	DNA	SAMN20804087	SRR15988584
16aFLD	70,985,471	leaf	female	DNA	SAMN20804004	SRR15988626
16bMLD	80,082,079	leaf	male	DNA	SAMN20804088	SRR15988583
17aFLD	73,331,351	leaf	female	DNA	SAMN20804005	SRR15988615
17bMLD	74,477,143	leaf	male	DNA	SAMN20804089	SRR15988581
18aFLD	67,094,643	leaf	female	DNA	SAMN20804006	SRR15988604
18cMLD	69,744,303	leaf	male	DNA	SAMN20804090	SRR15988580
19aMLD	75,266,775	leaf	male	DNA	SAMN20804091	SRR15988579
19eFLD	68,872,081	leaf	female	DNA	SAMN20804007	SRR15988593
1dFLD	69,906,108	leaf	female	DNA	SAMN20804065	SRR15988608
1fMLD	73,525,903	leaf	male	DNA	SAMN20804066	SRR15988607
20aMLD	73,636,846	leaf	male	DNA	SAMN20804092	SRR15988578
20bFLD	80,301,917	leaf	female	DNA	SAMN20804008	SRR15988582
22dMLD	88,166,656	leaf	male	DNA	SAMN20804093	SRR15988577
22eFLD	74,303,943	leaf	female	DNA	SAMN20804009	SRR15988721
23aMLD	72,946,087	leaf	male	DNA	SAMN20804094	SRR15988576
23fFLD	72,494,184	leaf	female	DNA	SAMN20804010	SRR15988710
24aFLD	71,353,332	leaf	female	DNA	SAMN20804011	SRR15988699
24fMLD	166,032	leaf	male	DNA	SAMN20804095	SRR15988575
25aFLD	86,107,323	leaf	female	DNA	SAMN20804012	SRR15988688
25dMLD	76,424,225	leaf		DNA	SAMN20804096	SRR15988574
26fMLD	68,644,837	leaf	male	DNA	SAMN20804097	SRR15988573
27cFLD	67,319,284	leaf	female	DNA	SAMN20804013	SRR15988677
27eMLD	78,769,997	leaf	male	DNA	SAMN20804098	SRR15988572
28cFLD	64,585,743	leaf	female	DNA	SAMN20804014	SRR15988666
28dMLD	83,264,313	leaf	male	DNA	SAMN20804099	SRR15988720
29cFLD	73,026,787	leaf	female	DNA	SAMN20804015	SRR15988663
29eMLD	84,451,770	leaf	male	DNA	SAMN20804100	SRR15988719
2bMLD	65,064,544	leaf	male	DNA	SAMN20804067	SRR15988606
2fFLD	85,713,751	leaf	female	DNA	SAMN20804068	SRR15988605
30bFLD	78,606,582	leaf	female	DNA	SAMN20804016	SRR15988662
30fMLD	76,760,991	leaf	male	DNA	SAMN20804101	SRR15988718
31dFLD	85,527,734	leaf	female	DNA	SAMN20804017	SRR15988661
31eMLD	71,748,177	leaf	male	DNA	SAMN20804102	SRR15988717
32aMLD	68,254,501	leaf	male	DNA	SAMN20804103	SRR15988716
32fFLD	70,770,913	leaf	female	DNA	SAMN20804018	SRR15988660
33aMLD	80,970,784	leaf	male	DNA	SAMN20804104	SRR15988715
33fFLD	75,863,074	leaf	female	DNA	SAMN20804019	SRR15988658
34cMLD	83,119,055	leaf	male	DNA	SAMN20804105	SRR15988714
34fFLD	75,251,572	leaf	female	DNA	SAMN20804020	SRR15988657
35aMLD	85,800,800	leaf	male	DNA	SAMN20804106	SRR15988713
35bFLD	70,994,851	leaf	female	DNA	SAMN20804021	SRR15988656
36cMLD	66,666,365	leaf	male	DNA	SAMN20804107	SRR15988712
36dFLD	64,028,115	leaf	female	DNA	SAMN20804022	SRR15988655
37fMLD	78,212,236	leaf	male	DNA	SAMN20804108	SRR15988711
38bMLD	79,018,641	leaf	male	DNA	SAMN20804109	SRR15988709
38dFLD	80,471,885	leaf	female	DNA	SAMN20804023	SRR15988654
39dFLD	83,697,285	leaf	female	DNA	SAMN20804024	SRR15988653
39fMLD	79,253,753	leaf	male	DNA	SAMN20804110	SRR15988708
3bFLD	69,826,322	leaf	female	DNA	SAMN20804069	SRR15988603
3dMLD	73,239,617	leaf	male	DNA	SAMN20804070	SRR15988602
40aFLD	71,055,865	leaf	female	DNA	SAMN20804025	SRR15988652
40bMLD	80,806,772	leaf	male	DNA	SAMN20804111	SRR15988707
41cFLD	67,055,870	leaf	female	DNA	SAMN20804026	SRR15988651
41eMLD	81,412,161	leaf	male	DNA	SAMN20804112	SRR15988706
42cMLD	71,063,053	leaf	male	DNA	SAMN20804113	SRR15988705
42dFLD	65,953,316	leaf	female	DNA	SAMN20804027	SRR15988650
43aFLD	71,889,822	leaf	female	DNA	SAMN20804028	SRR15988649
43bMLD	64,512,861	leaf	male	DNA	SAMN20804114	SRR15988704
44bMLD	67,031,508	leaf	male	DNA	SAMN20804115	SRR15988703
44fFLD	84,828,356	leaf	female	DNA	SAMN20804029	SRR15988647
45dMLD	78,384,599	leaf	male	DNA	SAMN20804116	SRR15988702
46aFLD	77,530,318	leaf	female	DNA	SAMN20804030	SRR15988646
46eMLD	73,762,147	leaf	male	DNA	SAMN20804117	SRR15988701
47dMLD	69,636,851	leaf	male	DNA	SAMN20804118	SRR15988700
47fFLD	80,761,342	leaf	female	DNA	SAMN20804031	SRR15988645
48aMLD	65,604,816	leaf	male	DNA	SAMN20804119	SRR15988698
48cFLD	79,641,895	leaf	female	DNA	SAMN20804032	SRR15988644
49bFLD	75,604,714	leaf	female	DNA	SAMN20804033	SRR15988643
49fMLD	81,648,661	leaf	male	DNA	SAMN20804120	SRR15988697
4aMLD	64,169,782	leaf	male	DNA	SAMN20804071	SRR15988601
4cFLD	79,098,390	leaf	female	DNA	SAMN20804072	SRR15988600
50aFLD	72,316,775	leaf	female	DNA	SAMN20804034	SRR15988642
50bMLD	90,477,716	leaf	male	DNA	SAMN20804121	SRR15988696
51dMLD	68,237,786	leaf	male	DNA	SAMN20804122	SRR15988695
51fFLD	66,627,361	leaf	female	DNA	SAMN20804035	SRR15988641
52cFLD	81,400,871	leaf	female	DNA	SAMN20804036	SRR15988640
52eMLD	73,962,470	leaf	male	DNA	SAMN20804123	SRR15988694
53bMLD	73,753,527	leaf	male	DNA	SAMN20804124	SRR15988693
53cFLD	64,980,628	leaf	female	DNA	SAMN20804037	SRR15988639
54aFLD	75,676,303	leaf	female	DNA	SAMN20804038	SRR15988638
54bMLD	80,597,105	leaf	male	DNA	SAMN20804125	SRR15988692
55cFLD	72,787,257	leaf	female	DNA	SAMN20804039	SRR15988636
55dMLD	69,886,810	leaf	male	DNA	SAMN20804126	SRR15988691
56aFLD	72,156,350	leaf	female	DNA	SAMN20804040	SRR15988635
56eMLD	68,906,425	leaf	male	DNA	SAMN20804127	SRR15988690
57aMLD	79,397,151	leaf	male	DNA	SAMN20804128	SRR15988689
57cFLD	68,494,348	leaf	female	DNA	SAMN20804041	SRR15988634
58bFLD	66,903,088	leaf	female	DNA	SAMN20804042	SRR15988633
58fMLD	68,359,360	leaf	male	DNA	SAMN20804129	SRR15988687
59aFLD	80,184,212	leaf	female	DNA	SAMN20804043	SRR15988632
59cMLD	76,941,321	leaf	male	DNA	SAMN20804130	SRR15988686
5aMLD	77,337,033	leaf	male	DNA	SAMN20804073	SRR15988599
5dFLD	76,449,089	leaf	female	DNA	SAMN20804074	SRR15988598
60cFLD	76,452,703	leaf	female	DNA	SAMN20804044	SRR15988631
60fMLD	78,040,195	leaf	male	DNA	SAMN20804131	SRR15988685
61cMLD	66,083,000	leaf	male	DNA	SAMN20804132	SRR15988684
61fFLD	70,809,076	leaf	female	DNA	SAMN20804045	SRR15988630
62bMLD	76,186,458	leaf	male	DNA	SAMN20804133	SRR15988683
62dFLD	78,244,622	leaf	female	DNA	SAMN20804046	SRR15988629
63aMLD	68,933,353	leaf	male	DNA	SAMN20804134	SRR15988682
63fFLD	64,280,172	leaf	female	DNA	SAMN20804047	SRR15988628
64aFLD	65,552,643	leaf	female	DNA	SAMN20804048	SRR15988627
65cMLD	75,476,485	leaf	male	DNA	SAMN20804135	SRR15988681
65dFLD	66,799,342	leaf	female	DNA	SAMN20804049	SRR15988625
66aFLD	74,662,391	leaf	female	DNA	SAMN20804050	SRR15988624
66dMLD	71,625,543	leaf	male	DNA	SAMN20804136	SRR15988680
67fMLD	82,513,664	leaf	male	DNA	SAMN20804137	SRR15988679
68cFLD	74,183,480	leaf	female	DNA	SAMN20804051	SRR15988623
68eMLD	73,487,331	leaf	male	DNA	SAMN20804138	SRR15988678
69aFLD	74,988,869	leaf	female	DNA	SAMN20804052	SRR15988622
69dMLD	72,408,399	leaf	male	DNA	SAMN20804139	SRR15988676
6aFLD	73,336,537	leaf	female	DNA	SAMN20804075	SRR15988597
6dMLD	87,373,454	leaf	male	DNA	SAMN20804076	SRR15988596
70bMLD	76,568,929	leaf	male	DNA	SAMN20804140	SRR15988675
70fFLD	70,692,499	leaf	female	DNA	SAMN20804053	SRR15988621
71aFLD	78,880,098	leaf	female	DNA	SAMN20804054	SRR15988620
71eMLD	72,065,237	leaf	male	DNA	SAMN20804141	SRR15988674
72dFLD	72,557,216	leaf	female	DNA	SAMN20804055	SRR15988619
73aMLD	74,543,572	leaf	male	DNA	SAMN20804142	SRR15988673
73dFLD	79,203,830	leaf	female	DNA	SAMN20804056	SRR15988618
74bMLD	86,718,202	leaf	male	DNA	SAMN20804143	SRR15988672
74eFLD	75,119,886	leaf	female	DNA	SAMN20804057	SRR15988617
75dFLD	86,526,559	leaf	female	DNA	SAMN20804058	SRR15988616
75fMLD	78,594,151	leaf	male	DNA	SAMN20804144	SRR15988671
76bMLD	69,610,876	leaf	male	DNA	SAMN20804145	SRR15988670
76dFLD	83,522,622	leaf	female	DNA	SAMN20804059	SRR15988614
77bMLD	70,470,899	leaf	male	DNA	SAMN20804146	SRR15988669
77fFLD	70,831,968	leaf	female	DNA	SAMN20804060	SRR15988613
78aFLD	67,026,638	leaf	female	DNA	SAMN20804061	SRR15988612
78eMLD	76,837,646	leaf	male	DNA	SAMN20804147	SRR15988668
79aFLD	80,566,146	leaf	female	DNA	SAMN20804062	SRR15988611
79bMLD	68,616,128	leaf	male	DNA	SAMN20804148	SRR15988667
7bMLD	77,227,398	leaf	male	DNA	SAMN20804077	SRR15988595
7cFLD	73,958,129	leaf	female	DNA	SAMN20804078	SRR15988594
80aMLD	87,038,758	leaf	male	DNA	SAMN20804149	SRR15988665
80bFLD	86,778,222	leaf	female	DNA	SAMN20804063	SRR15988610
81cFLD	75,402,838	leaf	female	DNA	SAMN20804064	SRR15988609
81dMLD	75,939,039	leaf	male	DNA	SAMN20804150	SRR15988664
8aFLD	80,953,696	leaf	female	DNA	SAMN20804079	SRR15988592
9bMLD	82,607,803	leaf	male	DNA	SAMN20804080	SRR15988591
9cFLD	94,662,110	leaf	female	DNA	SAMN20804081	SRR15988590
10bFLR	23457246	leaf	female	RNA	SAMN20803187	SRR15881870
11bFLR	21849240	leaf	female	RNA	SAMN20803188	SRR15881869
12cFLR	23553440	leaf	female	RNA	SAMN20803189	SRR15881758
13bFLR	20903566	leaf	female	RNA	SAMN20803190	SRR15881717
14bFLR	32889641	leaf	female	RNA	SAMN20803191	SRR15881706
15aFLR	24918133	leaf	female	RNA	SAMN20803192	SRR15881695
16aFLR	25875155	leaf	female	RNA	SAMN20803193	SRR15881684
17aFLR	21289491	leaf	female	RNA	SAMN20803194	SRR15881673
18aFLR	23355062	leaf	female	RNA	SAMN20803195	SRR15881662
19eFLR	23713364	leaf	female	RNA	SAMN20803196	SRR15881651
1dFLR	22062003	leaf	female	RNA	SAMN20803256	SRR15881674
20bFLR	24065165	leaf	female	RNA	SAMN20803197	SRR15881868
22eFLR	29235803	leaf	female	RNA	SAMN20803198	SRR15881857
23fFLR	21076535	leaf	female	RNA	SAMN20803199	SRR15881846
24aFLR	28749957	leaf	female	RNA	SAMN20803200	SRR15881835
25aFLR	27871738	leaf	female	RNA	SAMN20803201	SRR15881824
27cFLR	22161951	leaf	female	RNA	SAMN20803202	SRR15881813
28cFLR	23213856	leaf	female	RNA	SAMN20803203	SRR15881802
29cFLR	21196131	leaf	female	RNA	SAMN20803204	SRR15881791
2fFLR	16923579	leaf	female	RNA	SAMN20803259	SRR15881670
30bFLR	21417585	leaf	female	RNA	SAMN20803205	SRR15881780
31dFLR	19806817	leaf	female	RNA	SAMN20803206	SRR15881769
32fFLR	28376256	leaf	female	RNA	SAMN20803207	SRR15881757
33fFLR	26787156	leaf	female	RNA	SAMN20803208	SRR15881746
34fFLR	19936395	leaf	female	RNA	SAMN20803209	SRR15881735
35bFLR	25090395	leaf	female	RNA	SAMN20803210	SRR15881724
36dFLR	35664150	leaf	female	RNA	SAMN20803211	SRR15881723
38dFLR	28092357	leaf	female	RNA	SAMN20803212	SRR15881722
39dFLR	23414246	leaf	female	RNA	SAMN20803213	SRR15881721
3bFLR	24338736	leaf	female	RNA	SAMN20803260	SRR15881669
40aFLR	38984947	leaf	female	RNA	SAMN20803214	SRR15881720
41cFLR	23437737	leaf	female	RNA	SAMN20803215	SRR15881719
42dFLR	30700908	leaf	female	RNA	SAMN20803216	SRR15881718
43aFLR	22120081	leaf	female	RNA	SAMN20803217	SRR15881716
44fFLR	24371277	leaf	female	RNA	SAMN20803218	SRR15881715
45aFLR	15439345	leaf	female	RNA	SAMN20803219	SRR15881714
46aFLR	21179572	leaf	female	RNA	SAMN20803220	SRR15881713
47fFLR	26757888	leaf	female	RNA	SAMN20803221	SRR15881712
48cFLR	24020971	leaf	female	RNA	SAMN20803222	SRR15881711
49bFLR	25110204	leaf	female	RNA	SAMN20803223	SRR15881710
4cFLR	21497866	leaf	female	RNA	SAMN20803263	SRR15881666
50aFLR	20252697	leaf	female	RNA	SAMN20803224	SRR15881709
51fFLR	24709224	leaf	female	RNA	SAMN20803225	SRR15881708
52cFLR	20680749	leaf	female	RNA	SAMN20803226	SRR15881707
53cFLR	24590164	leaf	female	RNA	SAMN20803227	SRR15881705
54aFLR	22070920	leaf	female	RNA	SAMN20803228	SRR15881704
55cFLR	21520506	leaf	female	RNA	SAMN20803229	SRR15881703
56aFLR	19082140	leaf	female	RNA	SAMN20803230	SRR15881702
57cFLR	25707837	leaf	female	RNA	SAMN20803231	SRR15881701
58bFLR	21853794	leaf	female	RNA	SAMN20803232	SRR15881700
59aFLR	27249071	leaf	female	RNA	SAMN20803233	SRR15881699
5dFLR	20563422	leaf	female	RNA	SAMN20803265	SRR15881664
60cFLR	34953616	leaf	female	RNA	SAMN20803234	SRR15881698
61fFLR	30145219	leaf	female	RNA	SAMN20803235	SRR15881697
62dFLR	21552687	leaf	female	RNA	SAMN20803236	SRR15881696
63fFLR	23486608	leaf	female	RNA	SAMN20803237	SRR15881694
64aFLR	26336128	leaf	female	RNA	SAMN20803238	SRR15881693
65dFLR	25427194	leaf	female	RNA	SAMN20803239	SRR15881692
66aFLR	25823184	leaf	female	RNA	SAMN20803240	SRR15881691
67eFLR	23625471	leaf	female	RNA	SAMN20803241	SRR15881690
68cFLR	38995391	leaf	female	RNA	SAMN20803242	SRR15881689
69aFLR	22340663	leaf	female	RNA	SAMN20803243	SRR15881688
6aFLR	20027447	leaf	female	RNA	SAMN20803266	SRR15881663
70fFLR	22136670	leaf	female	RNA	SAMN20803244	SRR15881687
71aFLR	25277467	leaf	female	RNA	SAMN20803245	SRR15881686
72dFLR	24064655	leaf	female	RNA	SAMN20803246	SRR15881685
73dFLR	20270778	leaf	female	RNA	SAMN20803247	SRR15881683
74eFLR	22579935	leaf	female	RNA	SAMN20803248	SRR15881682
75dFLR	27424320	leaf	female	RNA	SAMN20803249	SRR15881681
76dFLR	22422304	leaf	female	RNA	SAMN20803250	SRR15881680
77fFLR	13013854	leaf	female	RNA	SAMN20803251	SRR15881679
78aFLR	22098803	leaf	female	RNA	SAMN20803252	SRR15881678
79aFLR	20942525	leaf	female	RNA	SAMN20803253	SRR15881677
7cFLR	20784675	leaf	female	RNA	SAMN20803269	SRR15881659
80bFLR	20968381	leaf	female	RNA	SAMN20803254	SRR15881676
81cFLR	20576875	leaf	female	RNA	SAMN20803255	SRR15881675
8aFLR	23068794	leaf	female	RNA	SAMN20803270	SRR15881658
9cFLR	29862383	leaf	female	RNA	SAMN20803272	SRR15881656

### Sheet: S2
Table S2. Number of DE genes in Rumex hastatulus.
	leaf-biased			pollen-biased
	p<0.05	p<0.05, |log2FC|>1	p<0.05, |log2FC|>2	p<0.05	p<0.05, |log2FC|>1	p<0.05, |log2FC|>2
Autosome	9131	7695	4887	6127	5135	3990
PAR	1137	981	641	722	610	469
X	689	543	351	497	422	331
Y	874	728	418	645	535	415
Total	11831	9947	6297	7991	6702	5205
	female-biased			male-biased
	p<0.05	p<0.05, |log2FC|>1	p<0.05, |log2FC|>2	p<0.05	p<0.05, |log2FC|>1	p<0.05, |log2FC|>2
Autosome	604	10	1	1872	50	3
PAR	41	2	2	174	11	2
X	1628	378	2	5	4	3
Y	42	15	0	1270	1026	747
Total	2315	405	5	3321	1091	755
P-values were adjusted with a FDR of 0.1. Genes with a mean raw read count < 5 across all samples were removed. FC: fold change in expression level.

### Sheet: S3
Table S3. GO enrichment of eGenes in male leaf, female leaf, and pollen of Rumex hastatulus.
Male leaf
GO.ID	Term	Annotated	Significant	Expected	P-value
GO:0000413	protein peptidyl-prolyl isomerization	19	7	2.55	0.0089
GO:0006812	cation transport	100	16	13.45	0.0089
GO:0006520	cellular amino acid metabolic process	107	19	14.39	0.015
GO:0016579	protein deubiquitination	21	7	2.82	0.0162
GO:0071705	nitrogen compound transport	105	17	14.12	0.018
GO:0022607	cellular component assembly	55	10	7.4	0.0214
GO:0019752	carboxylic acid metabolic process	180	32	24.2	0.0472
Female leaf
GO.ID	Term	Annotated	Significant	Expected	P-value
GO:0033036	macromolecule localization	110	30	22.37	0.012
GO:0006281	DNA repair	43	15	8.74	0.018
GO:0019538	protein metabolic process	1162	235	236.29	0.029
GO:0006913	nucleocytoplasmic transport	10	5	2.03	0.035
GO:0006952	defense response	24	9	4.88	0.039
GO:0006796	phosphate-containing compound metabolic process	761	176	154.75	0.04
GO:0071705	nitrogen compound transport	105	27	21.35	0.041
GO:0009312	oligosaccharide biosynthetic process	19	8	3.86	0.041
GO:0032259	methylation	19	4	3.86	0.041
GO:0051252	regulation of RNA metabolic process	361	55	73.41	0.044
GO:0009152	purine ribonucleotide biosynthetic process	14	6	2.85	0.047
Pollen
GO.ID	Term	Annotated	Significant	Expected	P-value
GO:0046700	heterocycle catabolic process	13	5	1.04	0.0024
GO:0019439	aromatic compound catabolic process	14	5	1.12	0.0034
GO:0044270	cellular nitrogen compound catabolic process	14	5	1.12	0.0034
GO:1901361	organic cyclic compound catabolic process	14	5	1.12	0.0034
GO:0006643	membrane lipid metabolic process	10	4	0.8	0.0057
GO:0051252	regulation of RNA metabolic process	314	20	25.09	0.0067
GO:0016071	mRNA metabolic process	26	5	2.08	0.0084
GO:0010629	negative regulation of gene expression	11	4	0.88	0.0084
GO:0048518	positive regulation of biological process	12	4	0.96	0.0118
GO:0006352	DNA-templated transcription initiation	19	5	1.52	0.0144
GO:0008654	phospholipid biosynthetic process	20	5	1.6	0.0179
GO:0010556	regulation of macromolecule biosynthetic process	315	20	25.17	0.0191
GO:0031326	regulation of cellular biosynthetic process	315	20	25.17	0.0191
GO:0044265	cellular macromolecule catabolic process	42	6	3.36	0.0208
GO:0016579	protein deubiquitination	21	5	1.68	0.022
GO:0065008	regulation of biological quality	22	5	1.76	0.0267
GO:0071805	potassium ion transmembrane transport	15	4	1.2	0.0269
GO:0050896	response to stimulus	226	24	18.06	0.0331
GO:0033036	macromolecule localization	109	13	8.71	0.0389
GO:0042440	pigment metabolic process	10	3	0.8	0.0397

### Sheet: S4
Table S4. GO enrichment of eGenes with discordant eQTLs between life-stages or sexes in Rumex hastatulus.
Discordant between sexes
GO.ID	Term	Annotated	Significant	Expected	P-value
GO:0010629	negative regulation of gene expression	12	4	0.68	0.0035
GO:0051252	regulation of RNA metabolic process	396	13	22.43	0.0036
GO:0006139	nucleobase-containing compound metabolic process	773	40	43.79	0.0059
GO:0044265	cellular macromolecule catabolic process	43	5	2.44	0.0081
GO:0010556	regulation of macromolecule biosynthetic process	397	13	22.49	0.0103
GO:0031326	regulation of cellular biosynthetic process	397	13	22.49	0.0103
GO:0033036	macromolecule localization	112	10	6.34	0.0207
GO:0051246	regulation of protein metabolic process	11	3	0.62	0.0211
GO:0016311	dephosphorylation	20	4	1.13	0.0237
GO:0050790	regulation of catalytic activity	12	3	0.68	0.027
GO:0044282	small molecule catabolic process	13	3	0.74	0.0336
GO:0046700	heterocycle catabolic process	13	3	0.74	0.0336
GO:0019439	aromatic compound catabolic process	14	3	0.79	0.041
GO:0009152	purine ribonucleotide biosynthetic process	14	3	0.79	0.041
GO:0044270	cellular nitrogen compound catabolic process	14	3	0.79	0.041
GO:1901361	organic cyclic compound catabolic process	14	3	0.79	0.041
GO:0048518	positive regulation of biological process	14	3	0.79	0.041
Discordant between life-stages
GO.ID	Term	Annotated	Significant	Expected	P-value
GO:0005984	disaccharide metabolic process	26	3	0.27	0.0028
GO:0006355	regulation of DNA-templated transcription	369	7	3.87	0.085

### Sheet: S5
Table S5. GO enrichment of eGenes with discordant eQTLs for expression differences between life-stages of Rumex hastatulus.
GO.ID	Term	Annotated	Significant	Expected	P-value
GO:0034641	cellular nitrogen compound metabolic process	1058	66	70.63	0.00033
GO:0051252	regulation of RNA metabolic process	396	18	26.44	0.00485
GO:0000413	protein peptidyl-prolyl isomerization	19	5	1.27	0.00682
GO:0046700	heterocycle catabolic process	13	4	0.87	0.00857
GO:0009308	amine metabolic process	13	4	0.87	0.00857
GO:0019439	aromatic compound catabolic process	14	4	0.93	0.01138
GO:0044270	cellular nitrogen compound catabolic process	14	4	0.93	0.01138
GO:1901361	organic cyclic compound catabolic process	14	4	0.93	0.01138
GO:0046483	heterocycle metabolic process	816	52	54.47	0.01367
GO:0010556	regulation of macromolecule biosynthetic process	397	18	26.5	0.01389
GO:0031326	regulation of cellular biosynthetic process	397	18	26.5	0.01389
GO:0006749	glutathione metabolic process	31	6	2.07	0.0149
GO:1901565	organonitrogen compound catabolic process	62	7	4.14	0.01864
GO:0044248	cellular catabolic process	63	10	4.21	0.0313
GO:0010629	negative regulation of gene expression	12	3	0.8	0.04124
GO:0009072	aromatic amino acid family metabolic process	12	3	0.8	0.04124
GO:0006364	rRNA processing	21	4	1.4	0.04717
